# Cell wall composition drives off-target sensitivity to indaziflam

**DOI:** 10.64898/2026.11.10.765741

**Authors:** Mohit Mahey, Manjot Kaur Sidhu, Timothy D. Miles, Peter K. Lundquist, Eric L. Patterson

## Abstract

Indaziflam is a potent alkylazine herbicide classified as a cellulose biosynthesis inhibitor (CBI) with broad-spectrum pre-emergence activity and long soil persistence. While its efficacy in commercial weed control is established, its off-target ecological footprint across taxa with non- cellulose cell wall compositions remains poorly defined. We evaluated the potential off-target biological impacts of indaziflam across organisms representing distinct cell wall architectures, including the yeast *Saccharomyces cerevisiae* (chitin/glucan), the unicellular alga *Chlamydomonas reinhardtii* (glycoprotein), and the early-diverging bryophyte *Marchantia polymorpha* (cellulose/hemicellulose/pectin). Indaziflam did not inhibit the growth of non-target organisms lacking plant-type cellulose cell walls. In *S. cerevisiae*, treatment unexpectedly accelerated growth rates to reach ED_50_ (12.95 h at 3200 pM vs. 16.23 h in control). Similarly, *C. reinhardtii* showed no growth suppression across concentration ranges up to 100 nM. Conversely, the non-vascular land plant *M. polymorpha* exhibited marked, dose-dependent sensitivity. In vitro, thallus surface area was significantly suppressed at concentrations above 1600 pM (*p* < 0.05). In greenhouse trials, pre-emergence application of indaziflam at recommended (1X) and elevated (2X, 3X) field rates provided up to 100% control of liverwort establishment and biomass accumulation over an 8-week evaluation period. Off-target activity of indaziflam is strictly confined to land plants (Embryophytes) possessing conserved cellulose-containing cell walls, with no adverse growth effects observed in organisms featuring chitin- or glycoprotein-based wall structures. These findings clarify the selective environmental toxicity profile of indaziflam, demonstrating that its biological activity aligns closely with its CBI classification without causing widespread toxicity across non-plant soil organisms.
