## Supplemental Table S1 for "Cell wall composition drives off-target sensitivity to indaziflam"

### Sheet: Supp Table S1
Supplemental Table S1. Model Performance Statistics for Saccharomyces cerevisiae and Chlamydomonas reinhardtii Dose-response Fits.
Organism	Lower Akaike Infromation Criterion (AIC)	Bayesian Information Criterion (BIC)	Root Mean Squared Error (RMSE)
S. cerevisiae (yeast)	-177.42	-106.1	0.135
C. reinhardtii (Chlamydomonas)	55.05	98.31	0.272
